# Experimental demonstration of tethered gene drive systems for confined population modification or suppression

**DOI:** 10.1101/2021.05.29.446308

**Authors:** Matthew Metzloff, Emily Yang, Sumit Dhole, Andrew G. Clark, Philipp W. Messer, Jackson Champer

## Abstract

Homing gene drives hold great promise for the genetic control of natural populations. However, current homing systems are capable of spreading uncontrollably between populations connected by even marginal levels of migration. This could represent a substantial sociopolitical barrier to the testing or deployment of such drives and may generally be undesirable when the objective is only local population control, such as suppression of an invasive species outside of its native range. Tethered drive systems, in which a locally confined gene drive provides the CRISPR nuclease needed for a homing drive, could provide a solution to this problem, offering the power of a homing drive and confinement of the supporting drive. Here, we demonstrate the engineering of a tethered drive system in *Drosophila*, using a regionally confined CRISPR Toxin-Antidote Recessive Embryo (TARE) drive to support modification and suppression homing drives. Each drive was able to bias inheritance in its favor, and the TARE drive was shown to spread only when released above a threshold frequency in experimental cage populations. After the TARE drive had established in the population, it facilitated the spread of a subsequently released split homing modification drive (to all individuals in the cage) and of a homing suppression drive (to its equilibrium frequency). Our results show that the tethered drive strategy is a viable and easily engineered option for providing confinement of homing drives to target populations.
