## Supplemental Data for "Experimental demonstration of tethered gene drive systems for confined population modification or suppression"

### Sheet: Data Set S1
Data Set S1 TARE Drive Crosses
♀ = female		D = TARE drive allele					Phenotype	Genotypes		Fisher's exact test is used for statistical comparisons, *p<0.05, **p<0.01, ***p<0.001
♂ = male		r1 = resistance allele, preserves target gene function					G	D/D, D/+, D/r2
G = EGFP phenotype		r2 = disrupted target gene allele					WT	+/+, +/r2
WT = wild-ype		+ = wild type allele					Not Viable	r2/r2
Progeny of D/+ females and +/+ males
Vial	G♂	G♀	WT♂	WT♀	Total	Eggs	Pupae		Totals for all flies pooled
1	24	30	4	8	66				Rate	SEM							p-value	Comparison
2	17	35	8	5	65				0.717545	0.00916855	Drive Inheritance						<0.0001***	Drive inheritance compared to Mendelian inheritance expectation
3	19	31	4	3	57				0.675287	0.0251018	Drive Inheritance Among Individuals with Egg Counts						<0.0001***	Drive inheritance (among individuals with egg counts) compared to Mendelian inheritance expectation
4	20	25	7	6	58				0.806867	0.0182867	Egg-to-Pupae Survival						0.0013 **	Egg-to-pupae survival compared with offspring of D/+ males and +/+ females
5	35	28	10	4	77				0.925532	0.013539	Pupae-to-Adult Survival
6	3	3	1	0	7
7	44	36	12	14	106				Alternate Analysis (linear regression with binomial model)
8	22	19	5	11	57				Rate	SEM
9	26	18	12	3	59				0.717	0.0119	Drive Inheritance
10	45	33	15	15	108				0.826	0.0289	Egg-to-Pupae Survival
11	16	14	7	7	44
12	40	22	9	13	84
13	25	23	10	5	63
14	15	25	2	6	48
15	16	22	3	5	46
16	27	15	6	18	66
17	18	27	9	12	66
18	50	52	9	13	124
19	34	24	19	14	91
20	35	30	14	13	92
21	35	28	21	13	97
22	21	20	12	11	64
23	28	19	19	13	79
24	47	35	14	13	109
25days1-3	12	14	3	8	37
26days1-3	9	11	7	6	33
27days1-3	14	11	5	7	37
28days1-3	9	8	5	6	28
29days1-3	19	19	10	5	53
30days1-3	15	17	11	10	53
31days1-3	21	16	9	10	56
32days1-3	12	12	5	4	33
25-day4	8	4	4	2	18	19	19
26-day4	8	7	4	3	22	32	24
27-day4	7	7	2	2	18	29	22
28-day4	7	2	3	2	14	17	17
29-day4	8	8	2	2	20	24	21
30-day4	7	6	3	4	20	23	20
31-day4	7	10	7	4	28	33	31
32-day4	11	16	13	3	43	49	45
25-day5	7	7	7	2	23	37	27
26-day5	7	3	2	3	15	25	20
27-day5	5	5	2	4	16	31	19
28-day5	9	9	3	1	22	36	25
29-day5	7	6	4	1	18	27	19
30-day5	6	11	4	3	24	17	15
31-day5	9	9	4	5	27	40	30
32-day5	7	5	5	3	20	27	22
	G♂	G♀	WT♂	WT♀	Total	Eggs	Pupae
subtotal with egg count	120	115	69	44	348	466	376
total	893	837	356	325	2411
Progeny of D/+ males and +/+ females
Vial	G♂	G♀	WT♂	WT♀	Total	Eggs	Pupae		Totals for all flies pooled
1	28	29	28	19	104				Rate	SEM							p-value	Comparison
2	29	31	28	29	117				0.520808	0.0101405	Drive Inheritance						0.1511	Drive inheritance compared to Mendelian inheritance expectation
3	19	19	15	18	71				0.529268	0.0246509	Drive Inheritance Among Individuals with Egg Counts						0.4421	Drive inheritance (among individuals with egg counts) compared to Mendelian inheritance expectation
4	51	34	33	32	150				0.882	0.0144275	Egg-to-Pupae Survival						0.0013 **	Egg-to-pupae survival compared with offspring of D/+ females and +/+ males
5	45	49	56	52	202				0.929705	0.0121735	Pupae-to-Adult Survival
6	42	36	49	45	172
7	38	33	33	46	150				Alternate Analysis (linear regression with binomial model)
8	53	47	55	59	214				Rate	SEM
9	25	19	24	7	75				0.522	0.0109	Drive Inheritance
10	28	22	18	19	87				0.891	0.0319	Egg-to-Pupae Survival
11	29	30	23	24	106
12	35	31	29	25	120
13days1-3	27	25	23	19	94
14days1-3	25	18	19	8	70
15days1-3	11	20	18	6	55
16days1-3	18	16	15	16	65
17days1-3	20	20	18	17	75
18days1-3	24	21	25	20	90
13day4	16	15	13	12	56	64	59
14day4	0	0	0	0	0	3	1
15day4	15	11	10	11	47	49	47
16day4	12	7	8	10	37	46	41
17day4	18	18	20	13	69	78	74
18day4	14	3	7	12	36	39	38
13day5	3	2	7	1	13	20	17
14day5	12	7	4	9	32	48	36
15day5	5	7	6	3	21	31	21
16day5	12	9	7	8	36	40	40
17day5	4	9	7	4	24	34	25
18day5	8	10	14	7	39	48	42
	G♂	G♀	WT♂	WT♀	Total	Eggs	Pupae
subtotal with egg count	119	98	103	90	410	500	441
total	666	598	612	551	2427
Progeny of D/+ females and D/+ males
Vial	G♂	G♀	WT♂	WT♀	Total				Totals for all flies pooled
1	44	40	8	6	98				Rate	SEM							p-value	Comparison
2	46	47	0	0	93				0.925651	0.0159951	Drive Inheritance						<0.0001***	Drive inheritance compared to Mendelian inheritance expectation
3	34	38	4	2	78
	G♂	G♀	WT♂	WT♀	Total	Drive Inheritance			Cut Rate Estimate		(assumes female and male germline cut rates are equal)
total	124	125	12	8	269	0.925651
									drive inheritance from cross between female and male heterozygotes = 0.5 / [1 - 0.5*(germline cut rate)^2 - (germline cut rate)(1-germline cut rate)*(embryo cut rate) - 0.5*(1-germline cut rate)^2*(embryo cut rate)^2]
									drive inheritance from cross between female heterozygotes and wild-type males = 0.5 / [1 - 0.5*germline cut rate*(embryo cut rate) - 0.5*(1-germline cut rate)*(embryo cut rate)^2]
									germline cut rate = 88.8%
									embryo cut rate = 63.2%
									Alternate Analysis (linear regression with binomial model)
									Rate	SEM
									0.961	0.0399	Drive Inheritance

### Sheet: Data Set S2
Data Set S2 Haplolethal Homing Drive Crosses
♀ = female		G = EGFP phenotype (TARE drive)					Fisher's exact test is used for statistical comparisons, *p<0.05, **p<0.01, ***p<0.001
♂ = male		R = DsRed phenotype (haplolethal homing drive)
		WT = wild type
Progeny of drive/wild-type heterozygous females (for both the TARE drive and homing drive) and w1118 males
Vial	RG♂	RG♀	R♂	R♀	G♂	G♀	WT♂	WT♀	Total	Eggs	Pupae		Totals for all flies pooled
1	3	2	2	0	0	1	1	0	9				Rate	SEM						p-value	Comparison
1	5	5	4	0	2	2	0	0	18				0.682353	0.0252486	TARE Drive Inheritance					<0.0001***	TARE drive inheritance compared to Mendelian inheritance expectation
1	5	2	0	2	3	0	0	0	12				0.779412	0.0224872	Haplolethal Homing Drive Inheritance					<0.0001***	Haplolethal homing drive inheritance compared to Mendelian inheritance expectation
1	5	2	3	5	1	3	0	1	20				0.5575	0.0248341	Egg-to-Pupae Survival
1	4	5	6	1	2	0	1	0	19				0.901345	0.0199688	Pupae-to-Adult Survival
1	4	3	3	1	6	2	0	0	19
1	8	5	1	3	2	3	0	0	22				Alternate Analysis (linear regression with binomial model)
1	3	6	2	5	2	1	0	1	20				Rate	SEM
1-day4	1	2	1	1	0	0	0	0	5	8	5		0.682	0.0252	TARE Drive Inheritance
1-day4	3	3	4	1	1	1	1	0	14	30	15		0.779	0.0225	Haplolethal Homing Drive Inheritance
1-day4	2	3	1	1	1	0	0	0	8	24	9		0.556	0.0296	Egg-to-Pupae Survival
1-day4	1	5	4	2	1	0	0	0	13	26	16
1-day4	1	1	2	1	1	1	0	0	7	12	7
1-day4	4	5	2	2	1	2	0	0	16	32	17
1-day4	2	3	4	1	1	2	0	0	13	36	15
1-day4	6	5	4	4	6	3	0	0	28	49	33
1-day5	1	2	1	2	0	0	0	0	6	13	7
1-day5	2	3	1	1	2	1	0	0	10	22	10
1-day5	4	5	3	0	0	1	0	0	13	20	14
1-day5	4	3	3	5	3	2	0	0	20	31	23
1-day5	6	4	3	3	3	2	0	0	21	39	24
1-day5	2	2	2	1	1	1	0	0	9	22	10
1-day5	4	4	2	1	1	0	0	0	12	26	12
1-day5	1	1	1	1	1	1	0	0	6	10	6
	RG♂	RG♀	R♂	R♀	G♂	G♀	WT♂	WT♀	Total	Eggs	Pupae
subtotal with egg count	44	51	38	27	23	17	1	0	201	400	223
total	81	81	59	44	41	29	3	2	340
Progeny of drive/wild-type heterozygous males (for both the TARE drive and homing drive) and w1118 females
Vial	RG♂	RG♀	R♂	R♀	G♂	G♀	WT♂	WT♀	Total	Eggs	Pupae		Totals for all flies pooled
1	13	12	28	23	7	12	0	0	95				Rate	SEM						p-value	Comparison
1	16	12	20	27	12	6	0	0	93				0.510883	0.0178872	TARE Drive Inheritance					0.7232	TARE drive inheritance compared to Mendelian inheritance expectation
1	13	12	28	19	12	12	0	0	96				0.763124	0.0152136	Haplolethal Homing Drive Inheritance					<0.0001***	Haplolethal homing drive inheritance compared to Mendelian inheritance expectation
1	6	12	25	25	18	12	0	0	98				0.828496	0.0193626	Egg-to-Pupae Survival
1	17	14	30	21	14	12	0	0	108				0.926752	0.0147033	Pupae-to-Adult Survival
1-day4	0	0	0	1	0	0	0	0	1	1	1
1-day4	2	5	5	5	4	2	0	0	23	34	28		Alternate Analysis (linear regression with binomial model)
1-day4	6	5	9	13	9	2	0	0	44	63	44		Rate	SEM
1-day4	5	2	9	2	7	5	0	0	30	44	36		0.511	0.0179	TARE Drive Inheritance
1-day4	1	9	15	6	1	6	0	0	38	46	39		0.765	0.018	Haplolethal Homing Drive Inheritance
1-day5	5	2	4	10	4	9	0	0	34	42	41		0.846	0.029	Egg-to-Pupae Survival
1-day5	3	3	6	3	3	3	0	0	21	26	24
1-day5	5	8	12	5	3	0	0	0	33	38	34
1-day5	5	4	8	6	0	4	0	0	27	33	27
1-day5	8	9	10	7	5	1	0	0	40	52	40
	RG♂	RG♀	R♂	R♀	G♂	G♀	WT♂	WT♀	Total	Eggs	Pupae
subtotal with egg count	40	47	78	58	36	32	0	0	291	379	314
total	105	109	209	173	99	86	0	0	781

### Sheet: Data Set S3
Data Set S3 Homing Suppression Drive Crosses
♀ = female		G = EGFP phenotype (TARE drive)					Fisher's exact test is used for statistical comparisons, *p<0.05, **p<0.01, ***p<0.001
♂ = male		R = DsRed phenotype (homing suppression drive)
		WT = wild type
Progeny of drive/wild-type heterozygous females (for both the TARE drive and homing drive) and w1118 males
Vial	RG♂	RG♀	R♂	R♀	G♂	G♀	WT♂	WT♀	Total			Totals for all flies pooled
1	8	9	4	8	6	10	0	0	45			Rate	SEM						p-value	Comparison
2	15	10	8	9	12	9	0	0	63			0.666667	0.037037	TARE Drive Inheritance					0.0033**	TARE drive inheritance compared to Mendelian inheritance expectation
3	9	5	10	15	8	7	0	0	54			0.679012	0.0366797	Homing Suppression Drive Inheritance					0.0069**	Homing Suppression drive inheritance compared to Mendelian inheritance expectation
	RG♂	RG♀	R♂	R♀	G♂	G♀	WT♂	WT♀	Total
total	32	24	22	32	26	26	0	0	162			Alternate Analysis (linear regression with binomial model)
												Rate	SEM
												0.67	0.0534	TARE Drive Inheritance
												0.679	0.0367	Homing Suppression Drive Inheritance
Progeny of drive/wild-type heterozygous males (for both the TARE drive and homing drive) and w1118 females
Vial	RG♂	RG♀	R♂	R♀	G♂	G♀	WT♂	WT♀	Total			Totals for all flies pooled
1	3	6	11	7	3	9	0	0	39			Rate	SEM						p-value	Comparison
2	8	6	12	12	4	4	0	0	46			0.524476	0.041762	TARE Drive Inheritance					0.7228	TARE drive inheritance compared to Mendelian inheritance expectation
3	10	9	13	13	7	6	0	0	58			0.769231	0.035233	Homing Suppression Drive Inheritance					<0.0001***	Homing Suppression drive inheritance compared to Mendelian inheritance expectation
	RG♂	RG♀	R♂	R♀	G♂	G♀	WT♂	WT♀	Total
total	21	21	36	32	14	19	0	0	143			Alternate Analysis (linear regression with binomial model)
												Rate	SEM
												0.524	0.0418	TARE Drive Inheritance
												0.769	0.0352	Homing Suppression Drive Inheritance

### Sheet: Data Set S4
Data Set S4 Cage Data
R = DsRed phenotype
G = EGFP phenotype
WT = wild type
Cage 1 (R phenotype represents split haplolethal homing drive)											Cage 2 (R phenotype represents split homing suppression drive)											Cage 3						Cage 4
Generation	G	WT	RG	Total	%Green	%Red					Generation	G	WT	RG	Total	%Green	%Red					Generation	G	WT	Total	%Green		Generation	G	WT	Total	%Green
0	1024	3029	0	4053	0.252652	0	all initial G flies are homozygous for the TARE drive				0	1485	3494	0	4979	0.298253	0	all initial G flies are homozygous for the TARE drive				0	980	3302	4282	0.228865		0	402	2262	2664	0.150901
1	1346	3596	0	4942	0.272359	0					1	1236	2363	0	3599	0.343429	0					1	668	2053	2721	0.245498		1	219	2008	2227	0.0983386
2	1199	2591	0	3790	0.316359	0					2	2048	2981	0	5029	0.407238	0					2	478	2059	2537	0.188412		2	513	4294	4807	0.106719
3	1205	2209	0	3414	0.352958	0					3	801	938	0	1739	0.46061	0					3	704	2765	3469	0.20294		3	490	4116	4606	0.106383
4	1935	2387	0	4322	0.447709	0					4	2407	1596	0	4003	0.601299	0					4	1013	3989	5002	0.202519		4	500	4297	4797	0.104232
5	1303	817	0	2120	0.614623	0					5	1830	621	0	2451	0.746634	0					5	442	1571	2013	0.219573		5	287	2230	2517	0.114025
6	1750	663	0	2413	0.725238	0					6	1722	642	0	2364	0.728426	0					6	1175	3643	4818	0.243877		6	624	4872	5496	0.113537
7	3668	1015	0	4683	0.783259	0					7	1916	552	0	2468	0.776337	0					7	401	1156	1557	0.257547		7	312	2746	3058	0.102027
8	1888	359	0	2247	0.840231	0					8	3375	747	0	4122	0.818777	0					8	219	628	847	0.25856		8	357	2966	3323	0.107433
9	3584	361	0	3945	0.908492	0					9	2941	495	0	3436	0.855937	0					9	1197	3431	4628	0.258643		9	248	2011	2259	0.109783
10	4453	229	0	4682	0.951089	0		generations 12 and 13 received incomplete R phenotyping (counts for DsRed are below)			10	4173	494	0	4667	0.89415	0					10	554	1478	2032	0.272638		10	360	2741	3101	0.116092
11	3942	28	0	3970	0.992947	0		R phenotype	no R phenotype		11	3179	208	0	3387	0.938589	0					11	1225	3044	4269	0.286952
12	3650	3	N/A	3653	0.999179	0.0607424	all initial RG flies are homozygous for the TARE drive and heterozygous for the split homing drive	108	1670		12	4860	159	0	5019	0.96832	0		generation 14 received incomplete R phenotyping (counts for DsRed are below)			12	911	2256	3167	0.287654
13	3280	0	N/A	3280	1	0.132417		395	2588		13	3333	19	0	3352	0.994332	0		R phenotype	no R phenotype		13	596	1450	2046	0.2913
14	3972	0	839	4811	1	0.174392					14	2879	0	N/A	2879	1	0.333749	all initial RG flies are homozygous for the TARE drive and heterozygous for the split homing drive	535	1068
15	2976	0	846	3822	1	0.22135					15	1762	0	1299	3061	1	0.424371
16	2845	0	1024	3869	1	0.264668					16	1686	0	1387	3073	1	0.45135
17	2064	0	1040	3104	1	0.335052					17	2069	0	2042	4111	1	0.496716
18	1265	0	1040	2305	1	0.451193					18	1013	0	1052	2065	1	0.509443
19	1384	0	1560	2944	1	0.529891					19	2249	0	2067	4316	1	0.478916
20	1498	0	2946	4444	1	0.662916					20	3372	0	3022	6394	1	0.472631
21	387	0	2013	2400	1	0.83875					21	2548	0	2510	5058	1	0.496244
22	123	0	3469	3592	1	0.965757					22	1549	0	1876	3425	1	0.547737
23	0	0	3373	3373	1	1					23	1459	0	1564	3023	1	0.517367
24	0	0	2167	2167	1	1					24	1822	0	2022	3844	1	0.526015
25	0	0	3208	3208	1	1					25	1561	0	1563	3124	1	0.50032
